# Autoantigen-specific CD8+ T-cell signature in Rheumatoid Arthritis

**DOI:** 10.64898/2026.02.18.706603

**Authors:** Janine Kemming, Helene Tenstad, Kristoffer Haurum Johansen, Kamilla Kjærgaard Munk, Birkir Reynisson, Christina H Bruvik Ruhlmann, Christian Nielsen, Søren Andreas Just, Sine Reker Hadrup

## Abstract

Recent evidence suggests that CD8+ T cells contribute to rheumatoid arthritis (RA) pathogenesis, however, their landscape of immune recognition, clonality, phenotypic and transcriptional characteristics, as well as functional properties remain poorly understood.

Using in silico epitope prediction, barcoded pMHC multimer screening, single-cell transcriptomic and TCR repertoire analysis in blood and tissue of RA patients, we systematically interrogated CD8+ T-cell responses targeting RA-associated peptides.

First, we identified HLA class I-restricted CD8+ T-cell responses against RA autoantigens. Second, we demonstrate that epitope-specific CD8+ T cells from RA patients display a distinct transcriptional footprint compared to healthy donors, which is characterized by features consistent with antigen experience, cytotoxicity and effector differentiation. In parallel, our data indicate that citrullination can modulate cross-recognition between peptide epitopes, suggesting that this post-translational modification may broaden or reshape antigen recognition within the CD8+ T-cell repertoire. Finally, we show that RA-associated TCR clonotypes are stable in peripheral blood over time, are comprised of phenotypically antigen-experienced cells, and can be detected in synovial tissue.

Together, our study defines a set of HLA class I-restricted CD8+ T-cell epitopes associated with RA and provides mechanistic insight into how citrullinations may influence CD8+ T-cell recognition as well as interrogating the RA-associated CD8+ T cell clonotype landscape. These findings support a direct role for autoreactive CD8+ T cells in RA and provide a foundation for targeted immunotherapy.
