## Supplementary material for "Autoantigen-specific CD8+ T-cell signature in Rheumatoid Arthritis": Table_S1_Peptide_Library

### Sheet: Sheet1
Table S1: Tested peptide library
HLA	Sequence	Source	Panel
A0101	LADCitSVCitY	Aggrecan	RA
A0101	FTSSTSYNCit	Fibrinogen	RA
A0101	STRSVSSSSY	Vimentin	RA
A0101	CTDATTYKRRL	Aggrecan	RA
A0101	RDTNETYDVY	Aggrecan	RA
A0101	GWLADGSLRY	Aggrecan	RA
A0101	LADGSLRY	Aggrecan	RA
A0101	WVDAERCitCCit	Aggrecan	RA
A0101	IDTCitNELESY	Grp78	RA
A0101	MSTRSVSSSSY	Vimentin	RA
A0101	RWSDGHPMQF	Aggrecan	RA
A0101	QSLRSNDSGVY	Aggrecan	RA
A0101	QSLCitSNDSGVY	Aggrecan	RA
A0101	WLADQTVCitY	Aggrecan	RA
A0101	LADQTVCitY	Aggrecan	RA
A0101	LADQTVRY	Aggrecan	RA
A0101	IRDTNETYDVY	Aggrecan	RA
A0101	ICitDTNETYDVY	Aggrecan	RA
A0101	CitDTNETYDVY	Aggrecan	RA
A0101	WLADCitSVRY	Aggrecan	RA
A0101	WLADCitSVCitY	Aggrecan	RA
A0101	WLADRSVRY	Aggrecan	RA
A0101	LADRSVRY	Aggrecan	RA
A0101	LADRSVCitY	Aggrecan	RA
A0101	LADCitSVRY	Aggrecan	RA
A0101	PSSRYDAICY	Aggrecan	RA
A0101	SSRYDAICY	Aggrecan	RA
A0101	SSCitYDAICY	Aggrecan	RA
A0101	RPSTETYDVY	Aggrecan	RA
A0101	CitPSTETYDVY	Aggrecan	RA
A0101	GWLADGSLCitY	Aggrecan	RA
A0101	WLADGSLCitY	Aggrecan	RA
A0101	LADGSLCitY	Aggrecan	RA
A0101	CTDATTYKR	Aggrecan	RA
A0101	YTLDFDRAQCit	Aggrecan	RA
A0101	YTLDFDCitAQR	Aggrecan	RA
A0101	YTLDFDCitAQCit	Aggrecan	RA
A0101	CitLATTGHVY	Aggrecan	RA
A0101	RLATTGHVY	Aggrecan	RA
A0101	WLRDQTVCitY	Aggrecan	RA
A0101	WLCitDQTVRY	Aggrecan	RA
A0101	WLCitDQTVCitY	Aggrecan	RA
A0101	WLRDQTVRY	Aggrecan	RA
A0101	DSSPGVCitTY	Aggrecan	RA
A0101	DSSPGVRTY	Aggrecan	RA
A0101	WSRGLDKCY	Aggrecan	RA
A0101	WVDAECitRCCit	Aggrecan	RA
A0101	WVDAECitCitCR	Aggrecan	RA
A0101	WVDAERRCCit	Aggrecan	RA
A0101	WVDAECitRCR	Aggrecan	RA
A0101	WVDAERCitCR	Aggrecan	RA
A0101	WVDAERRCR	Aggrecan	RA
A0101	ITCTDATTYKCit	Aggrecan	RA
A0101	ITCTDATTYKR	Aggrecan	RA
A0101	TCTDATTYKCit	Aggrecan	RA
A0101	TCTDATTYKR	Aggrecan	RA
A0101	CTDATTYKRCit	Aggrecan	RA
A0101	CTDATTYKCitR	Aggrecan	RA
A0101	CTDATTYKRR	Aggrecan	RA
A0101	ELCitDNDKTRY	Enolase	RA
A0101	ELRDNDKTCitY	Enolase	RA
A0101	ELCitDNDKTCitY	Enolase	RA
A0101	ELRDNDKTRY	Enolase	RA
A0101	LRDNDKTRY	Enolase	RA
A0101	LCitDNDKTRY	Enolase	RA
A0101	LCitDNDKTCitY	Enolase	RA
A0101	FSSANNCitDNTY	Fibrinogen	RA
A0101	FSSANNRDNTY	Fibrinogen	RA
A0101	SSANNCitDNTY	Fibrinogen	RA
A0101	SSANNRDNTY	Fibrinogen	RA
A0101	WVSFCitGADY	Fibrinogen	RA
A0101	WVSFRGADY	Fibrinogen	RA
A0101	TTNIMEILR	Fibrinogen	RA
A0101	LACitEVDLKDY	Fibrinogen	RA
A0101	LAREVDLKDY	Fibrinogen	RA
A0101	ITCitGGSTSY	Fibrinogen	RA
A0101	ITRGGSTSY	Fibrinogen	RA
A0101	VSPGTCitCitEY	Fibrinogen	RA
A0101	VSPGTCitREY	Fibrinogen	RA
A0101	VSPGTRREY	Fibrinogen	RA
A0101	FPSCitGKSSSY	Fibrinogen	RA
A0101	FPSRGKSSSY	Fibrinogen	RA
A0101	FTSSTSYNR	Fibrinogen	RA
A0101	LTQCitGSVLCit	Fibrinogen	RA
A0101	LTQCitGSVLR	Fibrinogen	RA
A0101	LTQRGSVLR	Fibrinogen	RA
A0101	CitVMEHFIKLY	Grp78	RA
A0101	RVMEHFIKLY	Grp78	RA
A0101	RIDTCitNELESY	Grp78	RA
A0101	CitIDTRNELESY	Grp78	RA
A0101	CitIDTCitNELESY	Grp78	RA
A0101	RIDTRNELESY	Grp78	RA
A0101	DTRNELESYAY	Grp78	RA
A0101	FSETLTCitAK	Grp78	RA
A0101	FSETLTRAK	Grp78	RA
A0101	FEIDVNGILCit	Grp78	RA
A0101	FEIDVNGILR	Grp78	RA
A0101	IDTRNELESY	Grp78	RA
A0101	TCitNELESYAY	Grp78	RA
A0101	TRNELESYAY	Grp78	RA
A0101	MSTCitSVSSSSY	Vimentin	RA
A0101	STCitSVSSSSY	Vimentin	RA
A0101	ELNDCitFANY	Vimentin	RA
A0101	ASCitPSSSRSY	Vimentin	RA
A0101	ASRPSSSCitSY	Vimentin	RA
A0101	ASCitPSSSCitSY	Vimentin	RA
A0101	ASRPSSSRSY	Vimentin	RA
A0101	YVTTSTCitTY	Vimentin	RA
A0101	YVTTSTRTY	Vimentin	RA
A0101	LCitPSTSRSLY	Vimentin	RA
A0101	LCitPSTSCitSLY	Vimentin	RA
A0101	LRPSTSRSLY	Vimentin	RA
A0101	VSKPDLTAALCit	Vimentin	RA
A0101	VSKPDLTAALR	Vimentin	RA
A0101	EMACitHLREY	Vimentin	RA
A0101	EMARHLCitEY	Vimentin	RA
A0101	EMACitHLCitEY	Vimentin	RA
A0101	FVDRLEGEV	Aggrecan	RA
A0101	FVDRLEGEVF	Aggrecan	RA
A0101	FVDRLEGEVFF	Aggrecan	RA
A0101	FVDCitLEGEV	Aggrecan	RA
A0101	FVDCitLEGEVF	Aggrecan	RA
A0101	FVDCitLEGEVFF	Aggrecan	RA
A0101	FCitWSDGHPMQF	Aggrecan	RA
A0101	CTDATTYKRCitL	Aggrecan	RA
A0101	CTDATTYKCitRL	Aggrecan	RA
A0101	CTDATTYKCitCitL	Aggrecan	RA
A0101	CitAEGNSRFTY	Collagen	RA
A0101	RAEGNSCitFTY	Collagen	RA
A0101	CitAEGNSCitFTY	Collagen	RA
A0101	AASEFFCitSGKY	Enolase	RA
A0101	AASEFFRSGKY	Enolase	RA
A0101	ASEFFCitSGKY	Enolase	RA
A0101	ASEFFRSGKY	Enolase	RA
A0101	LTNDKACitVEV	Vimentin	RA
A0101	LTNDKARVEV	Vimentin	RA
A0101	FSETLTCitAKF	Grp78	RA
A0101	FSETLTRAKF	Grp78	RA
A0101	FRWSDGHPMQF	Aggrecan	RA
A0201	LLWVFVTLRV	Aggrecan	RA
A0201	LLWVFVTLCitV	Aggrecan	RA
A0201	WLADQTVRYPI	Aggrecan	RA
A0201	WLADQTVCitYPI	Aggrecan	RA
A0201	NLLGVRTVYV	Aggrecan	RA
A0201	NLLGVCitTVYV	Aggrecan	RA
A0201	LLGVCitTVYV	Aggrecan	RA
A0201	WLADGSLRYPI	Aggrecan	RA
A0201	WLADGSLCitYPI	Aggrecan	RA
A0201	SLVDRTLVESV	Aggrecan	RA
A0201	SLVDCitTLVESV	Aggrecan	RA
A0201	FVTLCitVITAAV	Aggrecan	RA
A0201	FVTLRVITAAV	Aggrecan	RA
A0201	TLCitVITAAV	Aggrecan	RA
A0201	TLRVITAAV	Aggrecan	RA
A0201	WLADCitSVRYPI	Aggrecan	RA
A0201	WLADRSVCitYPI	Aggrecan	RA
A0201	WLADCitSVCitYPI	Aggrecan	RA
A0201	WLADRSVRYPI	Aggrecan	RA
A0201	WLRDQTVCitYPI	Aggrecan	RA
A0201	WLCitDQTVRYPI	Aggrecan	RA
A0201	WLCitDQTVCitYPI	Aggrecan	RA
A0201	WLRDQTVRYPI	Aggrecan	RA
A0201	GLCitQHDAEV	Collagen	RA
A0201	GLRQHDAEV	Collagen	RA
A0201	CitLAKYNQLL	Enolase	RA
A0201	FTSKGLFCitA	Enolase	RA
A0201	FTSKGLFRA	Enolase	RA
A0201	ILCitGDFSSA	Fibrinogen	RA
A0201	ILRGDFSSA	Fibrinogen	RA
A0201	QLVDMKCitLEV	Fibrinogen	RA
A0201	QLVDMKRLEV	Fibrinogen	RA
A0201	YSLCitAVCitMKI	Fibrinogen	RA
A0201	YSLCitAVRMKI	Fibrinogen	RA
A0201	YSLRAVCitMKI	Fibrinogen	RA
A0201	YSLRAVRMKI	Fibrinogen	RA
A0201	SLCitAVCitMKI	Fibrinogen	RA
A0201	SLCitAVRMKI	Fibrinogen	RA
A0201	SLRAVCitMKI	Fibrinogen	RA
A0201	SLRAVRMKI	Fibrinogen	RA
A0201	KLIPCitNTVV	Grp78	RA
A0201	KLIPRNTVV	Grp78	RA
A0201	KVYEGECitPL	Grp78	RA
A0201	KVYEGERPL	Grp78	RA
A0201	CitLLQDSVDFSL	Vimentin	RA
A0201	QMCitEMEENFAV	Vimentin	RA
A0201	QMREMEENFAV	Vimentin	RA
A0201	VCitLRSSVPGV	Vimentin	RA
A0201	VRLCitSSVPGV	Vimentin	RA
A0201	VCitLCitSSVPGV	Vimentin	RA
A0201	VRLRSSVPGV	Vimentin	RA
A0201	CitLRSSVPGV	Vimentin	RA
A0201	RLCitSSVPGV	Vimentin	RA
A0201	CitLCitSSVPGV	Vimentin	RA
A0201	RLRSSVPGV	Vimentin	RA
A0201	HLCitEYQDLLNV	Vimentin	RA
A0201	HLREYQDLLNV	Vimentin	RA
A0201	RLLQDSVDFSL	Vimentin	RA
A0201	NLAEDIMCitL	Vimentin	RA
A0201	NLAEDIMRL	Vimentin	RA
A0201	HLCitEYQDLL	Vimentin	RA
A0201	HLREYQDLL	Vimentin	RA
A0201	VQMTFLCitLL	Collagen	RA
A0201	VQMTFLRLL	Collagen	RA
A0201	RLAKYNQLL	Enolase	RA
A0201	FSMCitIVCLV	Fibrinogen	RA
A0201	CitVMEHFIKL	Grp78	RA
A0201	FVQCitHMPTI	Aggrecan	RA
A0201	FVQRHMPTI	Aggrecan	RA
A2402	HYRAISTRYTL	Aggrecan	RA
A2402	QWIGLNDRTI	Aggrecan	RA
A2402	NKYQGHCYRHF	Aggrecan	RA
A2402	AYAEYHFCitV	Fibrinogen	RA
A2402	HYCitPGPTRYSL	Aggrecan	RA
A2402	KYQGHCYCitHF	Aggrecan	RA
A2402	CYCitHFPDRETW	Aggrecan	RA
A2402	FFATRLEQFTF	Aggrecan	RA
A2402	VQMTFLCitLL	Collagen	RA
A2402	VYRCEVMHGI	Aggrecan	RA
A2402	VYCitCEVMHGI	Aggrecan	RA
A2402	HYCitAISTRYTL	Aggrecan	RA
A2402	VFFATCitLEQF	Aggrecan	RA
A2402	FFATCitLEQFTF	Aggrecan	RA
A2402	CYRHFPDCitETW	Aggrecan	RA
A2402	CYCitHFPDCitETW	Aggrecan	RA
A2402	QWIGLNDCitTI	Aggrecan	RA
A2402	FFATCitLEQF	Aggrecan	RA
A2402	HYRAISTCitYTL	Aggrecan	RA
A2402	HYCitAISTCitYTL	Aggrecan	RA
A2402	RWSDGHPMQF	Aggrecan	RA
A2402	CitWSDGHPMQF	Aggrecan	RA
A2402	FFATRLEQF	Aggrecan	RA
A2402	LYAAWSRGL	Aggrecan	RA
A2402	YQGHCYCitHF	Aggrecan	RA
A2402	NWRPNQPDNF	Aggrecan	RA
A2402	HYCitPGPTCitYSL	Aggrecan	RA
A2402	HYRPGPTRYSL	Aggrecan	RA
A2402	VCitPFPSVELF	Aggrecan	RA
A2402	VRPFPSVELF	Aggrecan	RA
A2402	NWCitPNQPDNF	Aggrecan	RA
A2402	VWKPEPCCitI	Collagen	RA
A2402	VWKPEPCRI	Collagen	RA
A2402	TSYNCitGDSTF	Fibrinogen	RA
A2402	SYNRGDSTF	Fibrinogen	RA
A2402	TYNCitVSEDL	Fibrinogen	RA
A2402	TYNRVSEDL	Fibrinogen	RA
A2402	VYATCitSSAV	Vimentin	RA
A2402	VYATRSSAV	Vimentin	RA
A2402	ANYIDKVCitFL	Vimentin	RA
A2402	TEYCitRQVQSL	Vimentin	RA
A2402	TEYCitCitQVQSL	Vimentin	RA
A2402	TEYRRQVQSL	Vimentin	RA
A2402	VQMTFLRLL	Collagen	RA
A2402	LYAAWSCitGL	Aggrecan	RA
A2402	SYNCitGDSTF	Fibrinogen	RA
A2402	NYIDKVRFL	Vimentin	RA
A2402	EYCitRQVQSL	Vimentin	RA
A2402	EYRCitQVQSL	Vimentin	RA
A2402	KYQGHCYRHF	Aggrecan	RA
A2402	YQGHCYRHF	Aggrecan	RA
A2402	CYRHFPDRETW	Aggrecan	RA
A2402	HYRPGPTCitYSL	Aggrecan	RA
A2402	NKYQGHCYCitHF	Aggrecan	RA
A2402	TSYNRGDSTF	Fibrinogen	RA
A2402	TWQDYKCitGF	Fibrinogen	RA
A2402	TWQDYKRGF	Fibrinogen	RA
A2402	AYAEYHFRV	Fibrinogen	RA
A2402	ANYIDKVRFL	Vimentin	RA
A2402	TEYRCitQVQSL	Vimentin	RA
A2402	NYIDKVCitFL	Vimentin	RA
A2402	EYCitCitQVQSL	Vimentin	RA
A2402	EYRRQVQSL	Vimentin	RA
A2402	HYRAISTRY	Aggrecan	RA
B0801	MPQMRMEL	Fibrinogen	RA
B0801	GIVFHYCitAI	Aggrecan	RA
B0801	GIVFHYRAI	Aggrecan	RA
B0801	IVFHYCitAI	Aggrecan	RA
B0801	IVFHYRAI	Aggrecan	RA
B0801	NVQMTFLCitL	Collagen	RA
B0801	NVQMTFLRL	Collagen	RA
B0801	ILKIHACitEI	Enolase	RA
B0801	ILKIHAREI	Enolase	RA
B0801	FAGCitNFRNPL	Enolase	RA
B0801	FAGRNFCitNPL	Enolase	RA
B0801	FAGCitNFCitNPL	Enolase	RA
B0801	MSILKIHACitEI	Enolase	RA
B0801	MSILKIHAREI	Enolase	RA
B0801	SILKIHAREI	Enolase	RA
B0801	ILKIHACitEIF	Enolase	RA
B0801	ILKIHAREIF	Enolase	RA
B0801	LLQKNVCitAQL	Fibrinogen	RA
B0801	LLQKNVRAQL	Fibrinogen	RA
B0801	LCCitAVCitMKIRPL	Fibrinogen	RA
B0801	LCCitAVRMKICitPL	Fibrinogen	RA
B0801	LCCitAVRMKIRPL	Fibrinogen	RA
B0801	LCitAVCitMKICitPL	Fibrinogen	RA
B0801	LCRAVCitMKIRPL	Fibrinogen	RA
B0801	LCRAVRMKICitPL	Fibrinogen	RA
B0801	LRAVCitMKICitPL	Fibrinogen	RA
B0801	LRAVRMKIRPL	Fibrinogen	RA
B0801	CitAVCitMKIRPL	Fibrinogen	RA
B0801	CitAVRMKICitPL	Fibrinogen	RA
B0801	CitAVRMKIRPL	Fibrinogen	RA
B0801	RAVCitMKICitPL	Fibrinogen	RA
B0801	RAVCitMKIRPL	Fibrinogen	RA
B0801	RAVRMKICitPL	Fibrinogen	RA
B0801	AVCitMKIRPL	Fibrinogen	RA
B0801	AVRMKICitPL	Fibrinogen	RA
B0801	VCitMKICitPL	Fibrinogen	RA
B0801	VCitMKIRPL	Fibrinogen	RA
B0801	VRMKICitPL	Fibrinogen	RA
B0801	CitGHAKSCitPV	Fibrinogen	RA
B0801	CitGHAKSRPV	Fibrinogen	RA
B0801	RGHAKSCitPV	Fibrinogen	RA
B0801	RGHAKSRPV	Fibrinogen	RA
B0801	APRIKWSCitV	Aggrecan	RA
B0801	APCitIKWSRV	Aggrecan	RA
B0801	APRIKWSRV	Aggrecan	RA
B0801	FPGVRTYGI	Aggrecan	RA
B0801	SPGVRTYGV	Aggrecan	RA
B0801	KPGVRTVYL	Aggrecan	RA
B0801	LPDPLSRHHAF	Aggrecan	RA
B0801	FPSVRPFPSV	Aggrecan	RA
B0801	HPRRSRPSTA	Aggrecan	RA
B0801	VPLYRHIADL	Enolase	RA
B0801	NPKCitIAKAV	Enolase	RA
B0801	NPKRIAKAV	Enolase	RA
B0801	MPQMCitMEL	Fibrinogen	RA
B0801	FAGRNFRNPL	Enolase	RA
B0801	VRMKIRPL	Fibrinogen	RA
B0801	FFRSGKYDL	Enolase	RA
B0801	CitVMEHFIKL	Grp78	RA
B0801	YRSQKTSCitL	Collagen	RA
B0801	YCitSQKTSCitL	Collagen	RA
B0801	YCitSQKTSRL	Collagen	RA
B0801	YRSQKTSRL	Collagen	RA
B0801	FVQCitHMPTI	Aggrecan	RA
B0801	FVQRHMPTI	Aggrecan	RA
C0701	AKYNQLLCitI	Enolase	RA
C0701	AKYNQLLRI	Enolase	RA
C0702	ANYIDKVCitFL	Vimentin	RA
C0702	ANYIDKVRFL	Vimentin	RA
C0702	AYAEYHFCitV	Fibrinogen	RA
C0702	AYAEYHFRV	Fibrinogen	RA
C0702	CitVMEHFIKL	Grp78	RA
C0701	EYCitCitQVQSL	Vimentin	RA
C0701	EYCitRQVQSL	Vimentin	RA
C0701	EYRCitQVQSL	Vimentin	RA
C0701	EYRRQVQSL	Vimentin	RA
C0702	FANYIDKVCitFL	Vimentin	RA
C0701/C0702	FANYIDKVRFL	Vimentin	RA
C0702	FFATCitLEQF	Aggrecan	RA
C0702	FFATRLEQF	Aggrecan	RA
C0702	FFCitSGKYDL	Enolase	RA
C0702	FFRSGKYDL	Enolase	RA
C0701/C0702	FHYCitAISTCit	Aggrecan	RA
C0701/C0702	FHYCitAISTCitY	Aggrecan	RA
C0701/C0702	FHYCitAISTR	Aggrecan	RA
C0701/C0702	FHYCitAISTRY	Aggrecan	RA
C0701/C0702	FHYCitPGPTCit	Aggrecan	RA
C0701/C0702	FHYCitPGPTCitY	Aggrecan	RA
C0701/C0702	FHYCitPGPTR	Aggrecan	RA
C0701/C0702	FHYCitPGPTRY	Aggrecan	RA
C0701/C0702	FHYRAISTCit	Aggrecan	RA
C0701/C0702	FHYRAISTCitY	Aggrecan	RA
C0701/C0702	FHYRAISTR	Aggrecan	RA
C0701/C0702	FHYRAISTRY	Aggrecan	RA
C0701/C0702	FHYRPGPTCit	Aggrecan	RA
C0701/C0702	FHYRPGPTCitY	Aggrecan	RA
C0701/C0702	FHYRPGPTR	Aggrecan	RA
C0701/C0702	FHYRPGPTRY	Aggrecan	RA
C0701	FKNGCitVEII	Grp78	RA
C0701	FKNGRVEII	Grp78	RA
C0701/C0702	FRQDVDNASL	Vimentin	RA
C0701/C0702	FRWSDGHPMQF	Aggrecan	RA
C0701	FSMCitIVCLV	Fibrinogen	RA
C0701	FSMRIVCLV	Fibrinogen	RA
C0701/C0702	FVQCitHMPTI	Aggrecan	RA
C0701/C0702	FVQRHMPTI	Aggrecan	RA
C0701/C0702	HYCitAISTCitY	Aggrecan	RA
C0701/C0702	HYCitAISTRY	Aggrecan	RA
C0701/C0702	HYCitPGPTCitY	Aggrecan	RA
C0701/C0702	HYCitPGPTRY	Aggrecan	RA
C0701/C0702	HYRAISTCitY	Aggrecan	RA
C0701/C0702	HYRAISTRY	Aggrecan	RA
C0701/C0702	HYRPGPTCitY	Aggrecan	RA
C0701/C0702	HYRPGPTRY	Aggrecan	RA
C0702	LYEEEMCitEL	Vimentin	RA
C0702	LYEEEMREL	Vimentin	RA
C0701/C0702	LYAAWSCitGL	Aggrecan	RA
C0701/C0702	LYAAWSRGL	Aggrecan	RA
C0702	MFSMCitIVCL	Fibrinogen	RA
C0701	MRADQAAGGL	Collagen	RA
C0701	MREMEENFAV	Vimentin	RA
C0701/C0702	NYIDKVCitFL	Vimentin	RA
C0701/C0702	NYIDKVRFL	Vimentin	RA
C0701/C0702	NYQDTIGCitL	Vimentin	RA
C0701/C0702	NYQDTIGRL	Vimentin	RA
C0702	RLAKYNQLL	Enolase	RA
C0702	SFCitGADYSL	Fibrinogen	RA
C0702	SFRGADYSL	Fibrinogen	RA
C0701/C0702	SSVPGVCitLL	Vimentin	RA
C0701/C0702	SSVPGVRLL	Vimentin	RA
C0701/C0702	SYNCitGDSTF	Fibrinogen	RA
C0701/C0702	SYNRGDSTF	Fibrinogen	RA
C0702	TCitIPKIQQL	Grp78	RA
C0701	THSKCitTLLI	Vimentin	RA
C0701	THSKRTLLI	Vimentin	RA
C0701	TVFDAKCitLI	Grp78	RA
C0701	TVFDAKRLI	Grp78	RA
C0702	TYNCitVSEDL	Fibrinogen	RA
C0702	TYNRVSEDL	Fibrinogen	RA
C0702	VFKNGCitVEI	Grp78	RA
C0702	VFKNGRVEI	Grp78	RA
C0702	VQMTFLCitLL	Collagen	RA
C0702	VQMTFLRLL	Collagen	RA
C0702	VRMKIRPL	Fibrinogen	RA
C0702	VYATCitSSAV	Vimentin	RA
C0702	VYATRSSAV	Vimentin	RA
C0701/C0702	YCitSQKTSCitL	Collagen	RA
C0701/C0702	YCitSQKTSRL	Collagen	RA
C0701/C0702	YRPGPTRYSL	Aggrecan	RA
C0701/C0702	YRSQKTSCitL	Collagen	RA
C0701/C0702	YRSQKTSRL	Collagen	RA
A0101	TSDACMMTMY	CMV	Virus
A0101	YMESVFQMY	HHV-1	Virus
A0201	VIFDFLHCI	BKPyV	Virus
A0201	YLQQNWWTL	EBV	Virus
A0201	ILIEGVFFA	HHV-2	Virus
A0201	FLPGVYSV	SARS-COV	Virus
A0201	LLYDANYFL	SARS-COV	Virus
A0301	KLGGALQAK	CMV	Virus
A0101	VTEHDTLLY	CMV	Virus
A0201	GVLDAVWRV	CMV	Virus
A0201	YVLDHLIVV	EBV	Virus
A0201	MLWYTVYNI	HHV-6B	Virus
A0201	FLPRVFSAV	SARS-COV	Virus
A0201	RLQSLQTYV	SARS-COV	Virus
A0301	RIKEHMLKK	CMV	Virus
A0101	YSEHPTFTSQY	CMV	Virus
A0201	NLVPMVATV	CMV	Virus
A0201	GILGFVFTL	FLU-A	Virus
A0201	FQANTPPAV	HMPV	Virus
A0201	FVLAAVYRI	SARS-COV	Virus
A0201	SMWSFNPET	SARS-COV	Virus
A0301	TTVYPPSSTAK	CMV	Virus
A0101	ESEERPPTPY	EBV	Virus
A0201	YILEETSVML	CMV	Virus
A0201	LLDQLIEEV	HAdV-C	Virus
A0201	ILMWEAVTL	JCPyV	Virus
A0201	GLTVLPPLL	SARS-COV	Virus
A0201	TLDSKTQSL	SARS-COV	Virus
A0201	TLDSKTQSL	SARS-COV	Virus
A0301	RLRAEAQVK	EBV	Virus
A0101	HSDYQPLGT	EBV	Virus
A0201	CLGGLLTMV	EBV	Virus
A0201	FLSRVQTEI	HEV	Virus
A0201	LLNGWRWRL	KSHV	Virus
A0201	GMSRIGMEV	SARS-COV	Virus
A0201	VLNDILSRL	SARS-COV	Virus
A0301	RVRAYTYSK	EBV	Virus
A0101	CTELKLSDY	FLU-A	Virus
A0201	FLYALALLL	EBV	Virus
A0201	GLLDFALEL	HEV	Virus
A0201	TMFPHIIVDV	NWV	Virus
A0201	HLMSFPQSA	SARS-COV	Virus
A0201	VVFLHVTYV	SARS-COV	Virus
A0301	ILRAWIRTTK	HEV	Virus
A0101	LTDLGQNLLY	HAdV-C	Virus
A0201	FMVFLQTHI	EBV	Virus
A0201	LLWNTVWNM	HEV	Virus
A0201	TLLANVTAV	RTV	Virus
A0201	ILFTRFFYV	SARS-COV	Virus
A0201	YLATALLTL	SARS-COV	Virus
A0301	MTYLRGISYK	HEV	Virus
A0301	MTYLRGISYK	HEV	Virus
A0101	ATEASNYAQY	HEV	Virus
A0201	GLCTLVAML	EBV	Virus
A0201	RLMTYLRGI	HEV	Virus
A0201	ALSKGVHFV	SARS-COV	Virus
A0201	KIADYNYKL	SARS-COV	Virus
A0201	YLQPRTFLL	SARS-COV	Virus
A0301	RLYSWLFEK	HEV	Virus
A0301	RLYSWLFEK	HEV	Virus
A0101	SSAGGQLFY	HEV	Virus
A0201	LLIEGIFFI	EBV	Virus
A0201	SLAKFIPTI	HEV	Virus
A0201	ALWEIQQVV	SARS-COV	Virus
A0201	KLLEQWNLV	SARS-COV	Virus
A0201	YLYALVYFL	SARS-COV	Virus
A0301	KCYGVSPTK	SARS-COV	Virus
A0101	ATDSLNNEY	HHV-1	Virus
A0201	MLLWTLVVL	EBV	Virus
A0201	VLYAAPLNPL	HEV	Virus
A0201	FGDDTVIEV	SARS-COV	Virus
A0201	KLPDDFTGCV	SARS-COV	Virus
A0201	CLTEYILWV	VACV	Virus
A0301	KLFDRYFKY	SARS-COV	Virus
A0101	FTDALGIDEY	HHV-1	Virus
A0201	TLDYKPLSV	EBV	Virus
A0201	YVSDTVTFV	HEV	Virus
A0201	FIAGLIAIV	SARS-COV	Virus
A0201	KLWAQCVQL	SARS-COV	Virus
A0201	KVDDTFYYV	VACV	Virus
A0301	KTFPPTEPKK	SARS-COV	Virus
A0101	SALPTNADLY	HHV-1	Virus
A0201	YLLEMLWRL	EBV	Virus
A0201	ALMLRLLRI	HHV-1	Virus
A0201	FLLPSLATV	SARS-COV	Virus
A0201	LLLDRLNQL	SARS-COV	Virus
A0201	YLYTEYFLFL	VACV	Virus
A0301	KTIQPRVEK	SARS-COV	Virus
A0301	QVVNVVTTK	SARS-COV	Virus
A1101	MTYLRGISYK	HEV	Virus
A1101	MTYLRGISYK	HEV	Virus
A2402	QYDPVAALF	CMV	Virus
A2402	NYMPYFFTL	SARS-COV	Virus
A6801	FVFPTKDVALR	CMV	Virus
B0702	QPRLTPPQPL	EBV	Virus
B0702	MPASWVMRI	SARS-COV	Virus
B0801	RRRRRRAAL	EBV	Virus
A0301	RASANLAATK	SARS-COV	Virus
A1101	RLYSWLFEK	HEV	Virus
A1101	RLYSWLFEK	HEV	Virus
A2402	QYDPVAALFF	CMV	Virus
A2402	NYNYLYRLF	SARS-COV	Virus
A6801	TSAFVFPTK	CMV	Virus
B0702	RPPIFIRRL	EBV	Virus
B0702	SPRWYFYYL	SARS-COV	Virus
B0801	YNLRRGIAL	EBV	Virus
A0301	RMYIFFASFY	SARS-COV	Virus
A1101	TTTAATRFMK	HEV	Virus
A2402	DYNFVKQLF	EBV	Virus
A2402	QYIKWPWYI	SARS-COV	Virus
A6801	LTAPTGCIKK	HPV	Virus
B0702	TPSVSSSISSL	EBV	Virus
B0702	TPRDLGACI	SARS-COV	Virus
B0801	ELRSRYWAI	FLU-A	Virus
A0301	VTNNTFTLK	SARS-COV	Virus
A1101	ASMPTTIAK	SARS-COV	Virus
A2402	RYSIFFDYM	EBV	Virus
A2402	SYATHSDKF	SARS-COV	Virus
A6801	YTPDSTPCHR	CMV	Virus
B0702	WPMGYRTATL	EBV	Virus
B0801	DANDIYRIF	CMV	Virus
B0801	SALYRYNRF	HEV	Virus
A0301	VVYRGTTTYK	SARS-COV	Virus
A1101	ATEGALNTPK	SARS-COV	Virus
A2402	TYGPVFMCL	EBV	Virus
A2402	TYACWHHSI	SARS-COV	Virus
A6801	TTFLQTMLR	CMV	Virus
B0702	YPRNPTEQGNI	EBV	Virus
B0801	DELRRKMMYM	CMV	Virus
B0801	DFKSKYLTL	HHV-6B	Virus
A1101	ATVQGQNLK	CMV	Virus
A1101	KTFPPTEPK	SARS-COV	Virus
A2402	PYLFWLAAI	EBV	Virus
A2402	VYFLQSINF	SARS-COV	Virus
A6801	ETFTETWNR	EBV	Virus
B0702	VPRPDDPVL	HHV-1	Virus
B0801	ELKRKMIYM	CMV	Virus
B0801	ITLKKRWQL	SARS-COV	Virus
A1101	SVLGPISGHVLK	CMV	Virus
A1101	SAFAMMFVK	SARS-COV	Virus
A2402	TYPVLEEMF	EBV	Virus
A2402	VYIGDPAQL	SARS-COV	Virus
A6801	STGSNVFQTR	SARS-COV	Virus
B0702	NPKASLLSL	HRSV	Virus
B0801	ELKRKMMYM	CMV	Virus
B0801	LPQGFSAL	SARS-COV	Virus
A1101	ATIGTAMYK	EBV	Virus
A1101	STFNVPMEK	SARS-COV	Virus
A2402	TYSAGIVQI	EBV	Virus
A3002	KVRNIMKDK	CMV	Virus
B0702	RPHERNGFTVL	CMV	Virus
B0702	IPVMRKAYL	JCPyV	Virus
B0801	ELRRKMMYM	CMV	Virus
B0801	MIAQYTSAL	SARS-COV	Virus
A1101	AVFDRKSDAK	EBV	Virus
A2402	RYGFVANF	FLU-A	Virus
A3002	RQYDPVAAL	CMV	Virus
B0702	TPRVTGGGAM	CMV	Virus
B0702	APSASAFFGM	SARS-COV	Virus
B0801	QIKVRVDMV	CMV	Virus
B0801	QSASKIITL	SARS-COV	Virus
A1101	IVTDFSVIK	EBV	Virus
A2402	MYMCYRNIEF	CMV	Virus
A2402	SWPDGAELPF	FLU-A	Virus
A3002	YSHGTGTGY	FLU-A	Virus
B0702	IPMRPLRMQPI	EBV	Virus
B0702	FPRGQGVPI	SARS-COV	Virus
B0801	FLRGRAYGL	EBV	Virus
B0801	TLDSKTQSL	SARS-COV	Virus
B0801	TLDSKTQSL	SARS-COV	Virus
A1101	SSCSSCPLSK	EBV	Virus
A2402	NYLDLSALL	CMV	Virus
A2402	QYNKPLCDL	HPV	Virus
A3101	ASCMGLIYNR	FLU-A	Virus
B0702	LPWPTPKTHPV	EBV	Virus
B0702	IPRRNVATL	SARS-COV	Virus
B0801	QAKWRLQTL	EBV	Virus
B1501	GQGGSPTAM	EBV	Virus
A1101	KTGGPIYRR	FLU-A	Virus
A2402	IYQTSNFRV	SARS-COV	Virus
A6801	ATTFLQTMLR	CMV	Virus
B0702	QPLPGPQVTAV	EBV	Virus
B0702	KPRQKRTAT	SARS-COV	Virus
B0801	RAKFKQLL	EBV	Virus
B1501	LEKARGSTY	EBV	Virus
B1501	LMTYLRGISY	HEV	Virus
B2705	FRKAQIQGL	EBV	Virus
B3501	EPLPQGQLTAY	EBV	Virus
B3501	QPTESIVRF	SARS-COV	Virus
B4001	MEVTPSGTWL	SARS-COV	Virus
C0602	NSFSGYLKL	SARS-COV	Virus
C0702	HLVDFQVTI	SARS-COV	Virus
B1501	AQFAPSASAF	SARS-COV	Virus
B2705	KRPPIFIRR	EBV	Virus
B3501	HPVAEADYFEY	EBV	Virus
B3501	TPSGTWLTY	SARS-COV	Virus
B4001	TEVVGDIIL	SARS-COV	Virus
C0701	LRVEAFEYY	SARS-COV	Virus
C0702	IYKTPPIKDF	SARS-COV	Virus
B1501	HVGEIPVAY	SARS-COV	Virus
B2705	KRPPIFIRRL	EBV	Virus
B3501	HPVGEADYFEY	EBV	Virus
B3501	VPFWITIAY	SARS-COV	Virus
B4402	MEECGMPQW	HEV	Virus
C0701	WKYPQVNGL	SARS-COV	Virus
C0702	KSHKPPISF	SARS-COV	Virus
B1501	KIEELFYSY	SARS-COV	Virus
B2705	RRRKGWIPL	EBV	Virus
B3501	HPVGQADYFEY	EBV	Virus
B3701	LDFVRFMGV	EBV	Virus
B4402	EEAIRHVRAW	SARS-COV	Virus
C0702	CRVLCCYVL	CMV	Virus
C0702	LVKPSFYVY	SARS-COV	Virus
B1501	KMADQAMTQMY	SARS-COV	Virus
B2705	RRSGAAGAAVK	FLU-A	Virus
B3501	LPFERATIM	FLU-A	Virus
B4001	CEDVPSGKL	CMV	Virus
B4402	EEIAIILASF	SARS-COV	Virus
C0702	FRCPRRFCF	CMV	Virus
C0702	SHKPPISF	SARS-COV	Virus
B1501	LVKNKCVNF	SARS-COV	Virus
B2705	GRYGRRTKL	HEV	Virus
B3501	LPFERATVM	FLU-A	Virus
B4001	EEAIVAYTL	CMV	Virus
B4402	MEVTPSGTW	SARS-COV	Virus
C0702	ARLYYDSMSY	SARS-COV	Virus
C0702	SRYWEPEF	SARS-COV	Virus
B1501	MSNLGMPSY	SARS-COV	Virus
B2705	RRRGFAAF	HEV	Virus
B3501	MAIIAHCY	HEV	Virus
B4001	HERNGFTVL	CMV	Virus
B4402	QEILGTVSW	SARS-COV	Virus
C0702	FLYLYALVY	SARS-COV	Virus
C0702	TANPKTPKY	SARS-COV	Virus
B1501	RVAGDSGFAAY	SARS-COV	Virus
B2705	RRWLSAGFHL	HEV	Virus
B3501	WPADVAEAM	HEV	Virus
B4001	KEVNSQLSL	CMV	Virus
B4402	QEYADVFHLY	SARS-COV	Virus
C0702	FQPTNGVGY	SARS-COV	Virus
C0702	TRFQTLLAL	SARS-COV	Virus
B1501	VASQSIIAY	SARS-COV	Virus
B2705	YRYNRFTQR	HEV	Virus
B3501	YPLLGSGIY	HEV	Virus
B4001	IEDPPFNSL	EBV	Virus
B4402	SEFSSLPSY	SARS-COV	Virus
C0702	FRKSNLKPF	SARS-COV	Virus
C0702	VRQCSGVTF	SARS-COV	Virus
B1501	YLITPVHVM	SARS-COV	Virus
B2705	QRNAPRITF	SARS-COV	Virus
B3501	FPGEQLLFF	NWV	Virus
B4001	GETLPTEVL	SARS-COV	Virus
B4402	YEQYIKWPW	SARS-COV	Virus
C0702	FRYMNSQGL	SARS-COV	Virus
C0702	YQPYRVVVL	SARS-COV	Virus
B1801	SELEIKRY	EBV	Virus
B3501	HPTFTSQY	CMV	Virus
B3501	IPFAMQMAY	SARS-COV	Virus
B4001	GEVITFDNL	SARS-COV	Virus
C0602	TRATKMQVI	CMV	Virus
C0702	FYYVWKSYV	SARS-COV	Virus
C0702	QYIKWPWYI	SARS-COV	Virus
B1801	YERMCNIL	FLU-A	Virus
B3501	IPSINVHHY	CMV	Virus
B3501	LPFNDGVYF	SARS-COV	Virus
B4001	GEAANFCAL	SARS-COV	Virus
C0602	HSLSHFVNL	SARS-COV	Virus
C0702	GRVDGQVDL	SARS-COV	Virus
C0602	FYYVWKSYV	SARS-COV	Virus
