## Supplementary material for "Autoantigen-specific CD8+ T-cell signature in Rheumatoid Arthritis": Table_S3_Antibodies

### Sheet: Sheet1
Table S3: Antibody Panels
pMHC barcoding screen
Antigen	Fluorophore	Clone	Supplier
Multimer_RA	PE	in-house	DTU
Multimer_Virus	APC	in-house	DTU
CD8	BV480	RPA-T8	BD
CD45RA	BV711	HI100	BD
CCR7	FITC	G043H7	Biolegend
CD3	PerCp	UCHT-1	BD
CD57	PECy7	QA17A04	Biolegend
CD95	BUV395	DX2	BD
CD19	ApC-Cy7	SJ25C1	BD
CD14	ApC-Cy7	MΦP9	BD
NIR	ApC-Cy7		Thermo
single-cell experiment
Multimer_RA	PE	in-house	DTU
Multimer_Virus	APC	in-house	DTU
CD8	BV480	RPA-T8	BD
NIR	ApC-Cy7		Thermo
CD14	FITC	MO-P9	BD
CD19	FITC	4G7	BD
CD56	FITC	NCAM16.2	BD
AIM assay
CD137	BV421	4B4.1	BD
CD69	PE	FN50	BD
CD8	PerCP	SK1	BD
NIR	ApC-Cy7		Thermo
